# Distinct molecular profile of the chick Organizer as a stem zone during axial elongation

**DOI:** 10.1101/2022.12.16.520706

**Authors:** Timothy R. Wood, Iwo Kucinski, Octavian Voiculescu

**Affiliations:** Department of Physiology, Development and Neuroscience, University of Cambridge, Downing Street, Cambridge CB2 3DY, UK; Department of Haematology, Cambridge Institute for Medical Research, University of Cambridge, Hills Road, Cambridge CB2 0XY, UK

**Keywords:** stem zone, organizer, axial elongation, WIF1, PTGDS, ThPO, UCKL1, chick

## Abstract

The vertebrate Organizer plays a crucial role in defining the main axes of embryo: it neuralizes the surrounding ectoderm, and is the site of emigration for cells making axial and paraxial mesendoderm during elongation. The chick Organizer becomes a stem zone at the onset of elongation: it stops recruiting cells from the neighbouring ectoderm, and generates all its derivatives from the small number of resident cells it contains at the end of gastrulation stages. Nothing is known about the molecular identity of this stem zone. Here, we specifically labelled long-term resident cells of the Organizer, and compared their RNA-seq profile to that of the neighbouring cell populations. Screening by RT-PCR and in situ hybridisation identified four genes (*WIF1, PTGDS, ThPO* and *UCKL1*), which are upregulated only in the Organizer region when it becomes a stem zone, and remain expressed there during axial elongation. In experiments specifically labelling the resident cells of the mature Organizer, we show that only these cells express these genes. These findings molecularly define the Organizer as a stem zone, and offer a key to understanding how this zone is set up, the molecular control of its cells’ behaviour, and the evolution of axial growth zones.
