## Supplementary Table 2 for "Distinct molecular profile of the chick Organizer as a stem zone during axial elongation"

### Sheet: Primers
Primer Name	Sequence : (5' to 3')	Highlited genes processed by WHISH
ADAM12 Forward	GCATCTACTGACAAAGGGGGC
ADAM12 Reverse SP6	GATTTAGGTGACACTATAGAAGGGACACCAAAAACACTTGTATTCTGGC
ADAMTS3 Forward	GACATCCCTCCTGGTGCTCG
ADAMTS3 Reverse SP6	GATTTAGGTGACACTATAGAAGGGCACAGCTTGTTGTAGCCAGGG
ADAMTSL3 Forward	CAGTGGTTTTCGCTACCGGC
ADAMTSL3 Reverse SP6	GATTTAGGTGACACTATAGAAGGGCCTGGAAGAAGTACCCTGCCC
AK5 Forward	GGTCTGGCAAAAGCAGCCAAT
AK5 Reverse SP6	GATTTAGGTGACACTATAGAAGGGGCTTTTAGCCCGTGAGGAGC
ALCAM Forward	CTATGCCTTGTCGTCTAGAAGTACC
ALCAM Reverse SP6	GATTTAGGTGACACTATAGAAGGGCAGTGATGGTGGTTGCGTCC
ANGPT2 Forward	GTGGTTTGATGCTTGTGGTCC
ANGPT2 Reverse SP6	GATTTAGGTGACACTATAGAAGGGAACACAAACTGGAAGAAATGGCG
ANKRD26 Forward	AGCTTCCTAGGCACAGCTGG
ANKRD26 Reverse SP6	GATTTAGGTGACACTATAGAAGGGAGGTGCGTAACAGTGACAGC
BICC1 Forward	AGGACTCACTGGACTTGGCC
BICC1 Reverse SP6	GATTTAGGTGACACTATAGAAGGGCTTCTGTTCATAGTCAAATGCCTGC
BIK Forward	CTCTCCTGAAGTCTGTGTGCG
BIK Reverse SP6	GATTTAGGTGACACTATAGAAGGGGCAGTGACCCAGCACTAGC
BMP4 Forward	AGATCAGCCTGCAGTACCCG
BMP4 Reverse SP6	GATTTAGGTGACACTATAGAAGGGTGGTGGAGTTGAGGTGGTCG
BMPR1B Forward	CAAACCGGCTATTGCCCACC
BMPR1B Reverse SP6	GATTTAGGTGACACTATAGAAGGGAAGGGCAGATAAGCCTCTCCC
BVES Forward	TGTGCCTTTCAACGAGACTGC
BVES Forward	TCATCATTTGGGCTACACTCTACCG
BVES Reverse SP6	GATTTAGGTGACACTATAGAAGGGGACAGATTCGTTCAAGGCAGCC
BVESReverse SP6	GATTTAGGTGACACTATAGAAGGGGCTGACGGTGCTTCAAAGACG
C3H6ORF154 Forward	CTCCATCCATCCCTCGCTGG
C3H6ORF154 Reverse SP6	GATTTAGGTGACACTATAGAAGGGGAGCGACACATGCAGCAACC
CACNB4 Forward	AAGGAGGGCTGCGAAATTGG
CACNB4 Reverse SP6	GATTTAGGTGACACTATAGAAGGGCAGCCGTTTTTGAGCTACCCC
CACNG4 Forward	ATACCTTCTCCGCATTGTCCG
CACNG4 Reverse SP6	GATTTAGGTGACACTATAGAAGGGTGCTATCTTCATGCCAACCGG
CADPS2 Forward	TGAATCCACCAACGGCTCAGC
CADPS2 Reverse SP6	GATTTAGGTGACACTATAGAAGGGTCTCAAACCACCACCCCAGC
CD1C Forward	TGGAGAGACAAGTGCCACCC
CD1C Reverse SP6	GATTTAGGTGACACTATAGAAGGGAATAAAGGCGGTGGTTGGGC
CDH4 Forward	CAGATGTCAACGAAGCGCCG
CDH4 Reverse SP6	GATTTAGGTGACACTATAGAAGGGGTCCCTCACGTCATCCTCGG
CFC1B Forward	TGTATATGGTGCGAGAACAACTGC
CFC1B Reverse SP6	GATTTAGGTGACACTATAGAAGGGTGTATATGGTGCGAGAACAACTGC
CHRD Forward	CATTGCAGCCCACCAAGACG
CHRD Reverse SP6	GATTTAGGTGACACTATAGAAGGGTCTTGTCGTAGTCAGGCGCC
CITED4 Forward	GATGAGGCCCAGACCCAACC
CITED4 Reverse SP6	GATTTAGGTGACACTATAGAAGGGGCTCCCTCCCCATGAACTCC
CNR1 Forward	AGTTCAGGGCGCTCAGATGC
CNR1 Reverse SP6	GATTTAGGTGACACTATAGAAGGGTGGTGACTATCGCTGGTTGGG
COBLL1 Forward	GACAAACCTCAACGCCAGTCC
COBLL1 Reverse SP6	GATTTAGGTGACACTATAGAAGGGAAGGCATTGCTCATCTGAGTGC
COLEC12 Forward	CTTCCTGGACCAAGCGGAGA
COLEC12 Reverse SP6	GATTTAGGTGACACTATAGAAGGGGTCATTCCAGAGCCCAGCGT
CYBRD1 Forward	ATGCCACAACCATCATCATCACC
CYBRD1 Reverse SP6	GATTTAGGTGACACTATAGAAGGGAGGTTAGGGAGAGCAGGCAA
DPF3 Forward	TCTGAGAACGATGACCAGCTGC
DPF3 Reverse SP6	GATTTAGGTGACACTATAGAAGGGTTTTGAACTAACGCAACGCAAAGC
DPYS Forward	CAACTGCACTTTCGACACATGC
DPYS Reverse SP6	GATTTAGGTGACACTATAGAAGGGTGGTTACTGTTGTTTCACATTGGC
FAM189A2 Forward	TGAAGTGTTCTGCCCCCTGG
FAM189A2 Reverse SP6	GATTTAGGTGACACTATAGAAGGGTGAGGCCGTTCGTGTTCTGT
FGF13 Forward	TCAAGCCCAAAGAAGAGAAAGATGC
FGF13 Reverse SP6	GATTTAGGTGACACTATAGAAGGGCTTAACCTGGCTACGTTGACTCG
FIGF Forward	AGAAGAAGATGGTTGTCCCTTTACG
FIGF Reverse SP6	GATTTAGGTGACACTATAGAAGGGACCCTATTAGAAGCCAAATCCTGC
forkhead L1-like Forward	ATGAGACGCTGCTCCCTTGG
forkhead L1-like Reverse SP6	GATTTAGGTGACACTATAGAAGGGTGGGAGACATTTGCTCGGGG
FYB Forward	ACCACTGTCCAGGATTTGTCCC
FYB Reverse SP6	GATTTAGGTGACACTATAGAAGGGTGGCTTGTATCTCAGAGTGCGG
GABRA1 Forward	ACTCACTCCCTAAGGTGGCC
GABRA1 Reverse SP6	GATTTAGGTGACACTATAGAAGGGGTGGTTGAAAAAGTGGTGCAGG
GDPD5 Forward	CGATGTTGGCACCAGAAAATACCC
GDPD5 Reverse SP6	GATTTAGGTGACACTATAGAAGGGCACGCCGTTGTTGATCTCCG
GFRA2 Forward	CCCAGCGAGTACACCTACCG
GFRA2 Reverse SP6	GATTTAGGTGACACTATAGAAGGGTCTGGTCTGGCATCGTGTCC
GLRX Forward	GTTCCTGCTCAACCCATAGCC
GLRX Reverse SP6	GATTTAGGTGACACTATAGAAGGGTAGGAAGAGATGTGACAAGTTGAGG
GNAO1 Forward	CGGCCAAAGACGTGAAGCTGC
GNAO1 Reverse SP6	GATTTAGGTGACACTATAGAAGGGAGCACCTGGTCGTAGCCGC
GRAP Forward	CATCAAAGTCAAACCCCACCCG
GRAP Reverse SP6	GATTTAGGTGACACTATAGAAGGGTACCCCTCAATGTCACGCAGC
H2AFY Forward	CTTCCCTCGCGCTCGTCG
H2AFY Reverse SP6	GATTTAGGTGACACTATAGAAGGGTGGAGCTCTGCGTCTTCTTGG
HDX Forward	TAGTGCGGACGTGGATTGGG
HDX Reverse SP6	GATTTAGGTGACACTATAGAAGGGGTCTACTTCACCTTGGGCTTTCC
HEP21 Forward	GCTGTGAATGCTGCTGGACC
HEP21 Reverse SP6	GATTTAGGTGACACTATAGAAGGGAATCAGGCCAGGCACACAGG
HSD17B7 Forward	AACCCGCATGTCAACTTCAAGGC
HSD17B7 Reverse SP6	GATTTAGGTGACACTATAGAAGGGGCCTCGCAGCCACCTTAGG
KBTBD11 Forward	CCTTACAACAGCAGCCGTCG
KBTBD11 Reverse SP6	GATTTAGGTGACACTATAGAAGGGCTCCTCCTCTGGTTTACTCGGC
KCNJ15 Forward	TGCCTGTGGTTTCTCTCTCTCC
KCNJ15 Reverse SP6	GATTTAGGTGACACTATAGAAGGGAGGCTCTTCCCATGGTTGACG
KCNMA1 Forward	ATCTCCCCTAACCTTGAGCTGG
KCNMA1 Reverse SP6	GATTTAGGTGACACTATAGAAGGGGAATTTCGCATGCCTCCATTTCG
KRT18 Forward	GGCTCCACTTTGCTGACTCC
KRT18 Reverse SP6	GATTTAGGTGACACTATAGAAGGGTACACATCCCAACACCGGC
LEFTY2 Forward	GCAGGTCTGGATCGAAGGGG
LEFTY2 Reverse SP6	GATTTAGGTGACACTATAGAAGGGACCTGGCCGTAATCACTGTCC
LIG4 Forward	GATGTGGTAAAAGCGGAGTGGC
LIG4 Reverse SP6	GATTTAGGTGACACTATAGAAGGGTCTTGTGGCTTTTTCTCCCTCACC
LMO7 Forward	CTGCGTTTTGAGCGAGAAAGGG
LMO7 Reverse SP6	GATTTAGGTGACACTATAGAAGGGTGATCATGGCTGCTCCTTTGCC
LPHN2 Forward	CCGTGGCCTACAAAGTGATCG
LPHN2 Reverse SP6	GATTTAGGTGACACTATAGAAGGGCACCACAGCAGTAGGAATGTCG
MAL2 Forward	GCGTGGTTCCTGTCCATTGT
MAL2 Reverse SP6	GATTTAGGTGACACTATAGAAGGGGAGGCCCTACCTGTGTGGAA
MBNL1 Forward	TGTCAAATCACTGAAGCGACCC
MBNL1 Reverse SP6	GATTTAGGTGACACTATAGAAGGGACGGTTGTGGTTTTGCTTGGC
MCF2L Forward	CCTGTTCCTCCACGAGAAAGC
MCF2L Reverse SP6	GATTTAGGTGACACTATAGAAGGGGATCCAACCTTCTCTACCAGTGG
MFGE8 Forward	TTCAACACGGCAGGTTGCTCG
MFGE8 Reverse SP6	GATTTAGGTGACACTATAGAAGGGGGATAGGTTTGGTCCCCCGC
MMP2 Forward	ACCCTTGGACCTGTCACTCC
MMP2 Reverse SP6	GATTTAGGTGACACTATAGAAGGGAGGGGAATAAAGAACCGTGCG
NBEA Forward	CACTGATCGCCAATAACTCCGG
NBEA Reverse SP6	GATTTAGGTGACACTATAGAAGGGCACAGCCAGGGTAGATGTAGAGC
NCAN Forward	ACAGACAGCAAGGTGACCCC
NCAN Reverse SP6	GATTTAGGTGACACTATAGAAGGGGTCGGGTTGGTTCTCCCTCC
NDUFV3 Forward	CGAGTGATTGTTTCTTCCCTTGAGG
NDUFV3 Reverse SP6	GATTTAGGTGACACTATAGAAGGGTTTCAGTGCCTTGGCGATGG
NEIL1 Forward	CTCTTTGACCCATCTGACTCGG
NEIL1 Reverse SP6	GATTTAGGTGACACTATAGAAGGGAAGAACAGAAAGGGGGAGGAGC
NMU Forward	CTTCTCTTCCTCCTCGCCTCC
NMU Reverse SP6	GATTTAGGTGACACTATAGAAGGGTCTCTTGCATGCATACACTGAGGC
NOV Forward	GCTTTCTTCCAGCCATTAGATCCC
NOV Reverse SP6	GATTTAGGTGACACTATAGAAGGGTCAGTAGGTTTTGGATTAGGCTGC
NRP1 Forward	GAACTTGAAGCTCCCACGGC
NRP1 Reverse SP6	GATTTAGGTGACACTATAGAAGGGCTGACATCCCATTGTGCCAGC
OGDHL Forward	CTCAGGGCAGGCTAAGTGGG
OGDHL Reverse SP6	GATTTAGGTGACACTATAGAAGGGGGAACCTTCTGAGCGACACC
P4HA1 Forward	GCGTAGGAGGCCAGTATGAGC
P4HA1 Reverse SP6	GATTTAGGTGACACTATAGAAGGGTGCTGGCTCACGTTTTCATGG
PCDH15 Forward	GCAGCAAAGCAGACGTACTCG
PCDH15 Reverse SP6	GATTTAGGTGACACTATAGAAGGGTGCCCGTAGTATTCCTGCCC
PEX11G Forward	TCTGGAAGGGGCAGTTCTGG
PEX11G Reverse SP6	GATTTAGGTGACACTATAGAAGGGTGGAAGAAAGCTCGGCAAGG
PKD2 Forward	AGACAGTGGGCACAGCTCAA
PKD2 Reverse SP6	GATTTAGGTGACACTATAGAAGGGTTGCTGCCCTCGTGAAACCA
PROK1 Forward	TGGATGGAAGCCAAAGCTGC
PROK1 Reverse SP6	GATTTAGGTGACACTATAGAAGGGCACCAAAAAGGGGACGTGGG
PTCH1 Forward	TTGTGAGGTTTGCACTGCCG
PTCH1 Reverse SP6	GATTTAGGTGACACTATAGAAGGGGGTCCTCAAACATCCCACGG
PTGDS Forward	GGGGACATGCAAGCCACGC
PTGDS Reverse SP6	GATTTAGGTGACACTATAGAAGGGATCTGCCATACACTTGTCCGTCTGG
PTH3R Forward	CAAACTCCTCCCTCTCTTTTGGC
PTH3R Reverse SP6	GATTTAGGTGACACTATAGAAGGGGATGTAGGTGAGGGTGGGGTG
RDH10 Forward	CTGCTGGAGTAGAGGATTATTGTGC
RDH10 Reverse SP6	GATTTAGGTGACACTATAGAAGGGTGTGTCCTGTAGAGAGCTTGGG
RIPPLY3/DSCR6 Forward	TGAGGAAGAAACCAGTTCAGCC
RIPPLY3/DSCR6 Reverse SP6	GATTTAGGTGACACTATAGAAGGGCAGAGTCAAGCACACTAGACCG
SCNN1A Forward	AGGGGAGAGGTCAACTTGGC
SCNN1A Reverse SP6	GATTTAGGTGACACTATAGAAGGGGCTGTTAGGCTGAGACCCCC
SHH Forward	GAATCGCTGCACTACGAGGG
SHH Reverse SP6	GATTTAGGTGACACTATAGAAGGGGCCGTGAGTACCAATGGATGC
SLC18A3 Forward	CCCCTATATCGCCGTGGTCG
SLC18A3 Reverse SP6	GATTTAGGTGACACTATAGAAGGGGCTTTTACCCACGCCTCTGC
SLC22A18 Forward	CACAAGCCATTGCACGGAGC
SLC22A18 Reverse SP6	GATTTAGGTGACACTATAGAAGGGTGCAGGAGCCTTCCATGTGC
SLC30A10 Forward	TGACTGCTGCGGATTGATTGC
SLC30A10 Reverse SP6	GATTTAGGTGACACTATAGAAGGGCTCACATCAAGCCGTCCATCC
SLC41A2 Forward	TTCTGGACACAACTGTATCTGATCC
SLC41A2 Reverse SP6	GATTTAGGTGACACTATAGAAGGGTTTTGACTAGCAGCCATCCACC
SLC9A7 Forward	GCACTGGAACGCGACTTAGG
SLC9A7 Reverse SP6	GATTTAGGTGACACTATAGAAGGGGGCTTGGGTCATGTCAGCC
SMAD9 Forward	CCACAATGGGCGGTCAATGG
SMAD9 Reverse SP6	GATTTAGGTGACACTATAGAAGGGGCGTGCTTGTAACATCTTGGC
SNTB1 Forward	GAAAAGGTGCCGGGAGACAACG
SNTB1 Reverse SP6	GATTTAGGTGACACTATAGAAGGGTCCTTGTCATGCCACCTCTTCAGC
TFCP2 Forward	GAAGATGGAGAAGCGCACCC
TFCP2 Reverse SP6	GATTTAGGTGACACTATAGAAGGGCAGCACATGTATCCCCGTCG
THRA Forward	AGAAGTGCATCTCCGTGGGC
THRA Reverse SP6	GATTTAGGTGACACTATAGAAGGGTGTAGTGCTCGAACGCCAGC
TMEM154 Forward	TTTCGAAGAGGACACACCCTCTG
TMEM154 Reverse SP6	GATTTAGGTGACACTATAGAAGGGGGCTGCTTCCTGGTGGATTCT
TP53I11 Forward	GAAGAAGCACAGCCAGACCG
TP53I11 Reverse SP6	GATTTAGGTGACACTATAGAAGGGTTAGACTTTCTTGGGACGGCG
TPO Forward	ACTGCTCCTCACATCTTTCCTCC
TPO Reverse SP6	GATTTAGGTGACACTATAGAAGGGGCACAGGTATGGCTGCTTTTGG
UCK1 Forward	CCCTTCCACAGACCCTCAGC
UCK1Reverse SP6	GATTTAGGTGACACTATAGAAGGGCGTCCCAAAGTACCGATCGC
UPF3A Forward	AAAAGGAGATGAGCCAGCCAGC
UPF3A Reverse SP6	GATTTAGGTGACACTATAGAAGGGTGGTGTTGGGCTTCTGAAACGG
WIF1 Forward	TTCTTTAAAACCTGTCAGCAAGCGG
WIF1 Reverse SP6	GATTTAGGTGACACTATAGAAGGGTCCAAAGCACTGAAAGAAGAAGCC
WNT11 Forward	GGTATCGATGGGGAGGATGTGC
WNT11 Reverse SP6	GATTTAGGTGACACTATAGAAGGGCTCAGAGAGCATTTTATTGGTGGGG
WRN Forward	TCGAGTACCTGTTGTTTCATCCCG
WRN Reverse SP6	GATTTAGGTGACACTATAGAAGGGGTCTGCTGCACCCCTGTTACC
WWP1 Forward	GGCCACAGATTGCCTATGAGCG
WWP1 Reverse SP6	GATTTAGGTGACACTATAGAAGGGTACCGCAAAGCATAACCTCCAGC
